# Weight cycling induces innate immune memory in adipose tissue macrophages

**DOI:** 10.1101/2022.07.02.498553

**Authors:** Heather L. Caslin, Matthew A. Cottam, Jacqueline M. Piñon, Likem Y. Boney, Alyssa H. Hasty

**Author notes:** Corresponding Author: Alyssa H. Hasty, PhD, 702 Light Hall, 23^rd^ Avenue South and Pierce, Nashville, TN 37232.

## Abstract

Weight loss improves obesity-associated diabetes risk. However, most individuals regain weight, which worsens the risk of developing diabetes and cardiovascular disease. We previously reported that male mice retain obesity-associated immunological changes even after weight loss, suggesting that immune cells may remember the state of obesity. Therefore, we hypothesized that cycles of weight gain and loss, otherwise known as weight cycling, can induce innate memory in adipose macrophages. We first treated bone marrow derived macrophages in a culture model of innate immune memory. Priming the cells with palmitic acid or adipose tissue conditioned media increased maximal glycolysis, oxidative phosphorylation, and increased LPS-induced TNFα and IL-6 production. While weight loss improved glucose tolerance, adipose macrophages retained elevated LPS-induced cytokine production. In a model of weight cycling, adipose macrophages had elevated metabolism and secreted higher levels of basal TNFα. Together, these data suggest that obesity and subsequent weight loss can prime adipose macrophages for enhanced inflammation upon weight regain. This innate immune memory response may contribute to worsened glucose tolerance following weight cycling.
