## Supplementary Table 2 for "Weight cycling induces innate immune memory in adipose tissue macrophages"

	avg_log2FC	pct.1	pct.2	p_val_adj
AY036118	2.887472873	0.859	0.711	0
Gm42418	0.919965589	0.993	0.974	1.79E-259
Ccl5	2.105351482	0.326	0.019	1.37E-238
C1qb	-0.525581257	0.965	0.974	8.27E-192
Malat1	0.634823582	0.984	0.955	9.62E-182
C1qc	-0.525806219	0.951	0.969	2.49E-160
Tmsb10	0.896148326	0.959	0.934	6.88E-156
Lars2	0.64325882	0.939	0.916	1.08E-134
C1qa	-0.524316381	0.94	0.956	6.63E-126
Nkg7	1.029799935	0.166	0.009	8.46E-110
Rps27	0.475534573	0.975	0.985	1.13E-105
mt-Cytb	0.398839758	0.995	0.983	8.57E-105
Smagp	-0.318898217	0.349	0.637	4.48E-89
Ftl1	-0.338335693	1	1	1.01E-88
Trim47	-0.29385902	0.315	0.587	4.47E-88
Fos	-0.537880992	0.945	0.946	1.53E-85
Il1b	0.770421876	0.517	0.302	2.99E-83
Cd79a	0.86236964	0.155	0.02	1.38E-81
Tspan4	-0.255328663	0.351	0.629	6.19E-81
Fcer1g	-0.256698642	0.987	0.996	1.49E-80
Ly6c2	0.844474798	0.13	0.01	1.43E-79
Rab3il1	-0.283728958	0.437	0.733	9.48E-79
Adam15	-0.279865127	0.421	0.711	1.26E-78
Lsp1	0.950515757	0.538	0.385	4.99E-78
Camk1	-0.330955369	0.545	0.855	1.36E-77
Comt	-0.298896633	0.512	0.82	1.85E-77
Rnf130	-0.252086258	0.433	0.733	1.69E-75
Cmtm3	-0.295963612	0.519	0.823	3.16E-74
Rpsa	0.362496283	0.995	0.996	6.44E-74
Timp2	-0.389495666	0.626	0.893	8.22E-74
Ms4a4b	0.779098945	0.141	0.019	1.27E-73
Pdlim4	-0.267301004	0.248	0.48	1.93E-73
mt-Co3	0.277601615	0.994	0.984	3.82E-73
Mafb	-0.470301892	0.637	0.882	2.98E-72
Tnfrsf1a	-0.261316037	0.506	0.804	5.99E-72
Pepd	-0.308226208	0.513	0.809	1.27E-71
mt-Co1	0.257970411	0.997	0.983	1.36E-71
Rps29	0.303127417	0.983	0.992	6.32E-71
Metrnl	-0.331503726	0.517	0.804	2.00E-70
Tnfaip8l2	-0.299752845	0.492	0.793	2.01E-70
S100a1	-0.280983868	0.478	0.773	2.37E-70
Ly6e	0.642709316	0.504	0.317	2.62E-70
Plac8	0.837638679	0.147	0.026	9.72E-69
Cndp2	-0.323011973	0.588	0.89	5.82E-68
Fcgr3	-0.42110753	0.75	0.936	3.22E-67
Tubb6	-0.306629938	0.501	0.782	4.68E-67
Selenbp1	-0.287954193	0.209	0.411	9.13E-66
Selenom	-0.293722163	0.365	0.604	1.32E-64
Cd52	0.497834032	0.908	0.896	7.92E-64
P2ry6	-0.282483039	0.546	0.841	2.39E-62
Plbd1	0.975381806	0.292	0.143	1.09E-61
Wwp1	-0.296823179	0.526	0.814	1.15E-61
Ap2m1	-0.313178684	0.65	0.908	1.45E-61
Lgmn	-0.340902326	0.857	0.97	1.45E-61
Rps24	0.258850137	1	0.998	1.67E-61
Ftl1-ps1	-0.280066588	0.5	0.776	1.23E-59
Grn	-0.325224481	0.886	0.976	1.96E-59
Dok2	-0.262424171	0.461	0.732	9.22E-59
Gm36161	-0.258773806	0.394	0.64	1.34E-58
Lrrc25	-0.261205232	0.542	0.83	1.47E-58
Fcgrt	-0.464551562	0.64	0.864	2.54E-58
Blvrb	-0.331290267	0.626	0.885	6.52E-57
Tmem106a	-0.299139982	0.627	0.885	1.58E-56
Ehd4	-0.328601142	0.661	0.929	1.96E-56
Rps3a1	0.27762859	0.997	0.998	2.07E-55
Rps15a	0.31297686	0.992	0.995	3.00E-54
Gm26532	-0.390190405	0.499	0.743	1.46E-53
Igfbp4	-0.384053723	0.47	0.709	6.31E-53
Fcrls	-0.349358062	0.262	0.459	5.33E-52
Itm2b	-0.349751438	0.991	0.993	7.09E-52
Ifitm2	-0.361250034	0.898	0.979	2.48E-51
Clta	-0.264077683	0.865	0.985	4.01E-51
Rpl38	0.342872723	0.944	0.982	7.31E-51
Ecm1	-0.299504042	0.319	0.533	2.98E-50
Atp6v0c	-0.315386524	0.893	0.986	3.48E-50
Cebpd	-0.263505506	0.248	0.445	8.22E-50
Ly6d	0.555726234	0.104	0.015	2.71E-49
Gimap4	0.594204026	0.108	0.018	2.99E-49
Rps26	0.253009946	0.998	0.997	5.82E-49
Ccl6	-0.499076021	0.945	0.983	6.43E-49
Ptprcap	0.606530747	0.117	0.024	5.52E-48
Tubb2a	-0.270181631	0.551	0.809	8.60E-48
Socs3	-0.516164584	0.385	0.583	9.52E-48
Gas6	-0.383748367	0.37	0.575	2.48E-47
Cfp	-0.386715108	0.55	0.773	3.08E-47
Cd63	-0.31316007	0.872	0.961	5.00E-47
Aldh2	-0.272102933	0.615	0.878	1.41E-46
Nrros	-0.25775095	0.621	0.888	6.87E-46
Trf	-0.256881344	0.561	0.83	8.11E-46
Rgs10	-0.294945969	0.725	0.954	1.57E-45
Ctsb	-0.318431583	0.983	0.994	2.34E-45
Mrc1	-0.313792659	0.553	0.791	3.99E-45
Cd24a	0.665025854	0.129	0.034	1.13E-44
Rplp0	0.276880754	0.993	0.995	2.01E-44
Abhd12	-0.268366621	0.624	0.89	6.92E-44
Bri3	-0.279658543	0.737	0.948	7.00E-43
Rpl39	0.251443239	0.99	0.993	7.98E-43
Ninj1	-0.389358454	0.584	0.81	8.50E-43
Gpx1	-0.264736357	0.995	0.998	1.65E-42
Dab2	-0.267396021	0.493	0.731	2.90E-42
Rhob	-0.398489797	0.555	0.78	7.46E-42
Napsa	0.734786036	0.201	0.091	8.50E-42
Fxyd2	-0.310986076	0.296	0.484	8.58E-42
Lamp1	-0.254777175	0.848	0.972	1.72E-41
Ddx5	0.365992192	0.868	0.947	1.74E-40
Rps21	0.257217685	0.968	0.989	3.67E-40
Zfp36	-0.32910467	0.934	0.954	3.88E-40
Rps7	0.252412577	0.995	0.996	4.27E-40
Rps28	0.295309611	0.95	0.984	1.34E-39
Igf1	-0.299733951	0.585	0.815	2.08E-38
Srgn	0.437826659	0.865	0.912	1.78E-37
Jund	-0.308768318	0.727	0.927	5.14E-37
Glul	-0.286494827	0.692	0.9	5.45E-37
Ctsc	-0.38381787	0.753	0.905	1.33E-36
Ctsa	-0.265472739	0.76	0.95	1.29E-35
Cd81	-0.372892412	0.553	0.735	9.32E-35
C5ar1	-0.30811196	0.708	0.908	1.09E-34
Vat1	-0.25020998	0.533	0.75	1.15E-34
Tmem176b	-0.410289436	0.73	0.846	1.74E-34
Ltb	0.483741821	0.105	0.028	6.70E-34
Unc93b1	-0.254651181	0.827	0.967	7.10E-34
AW112010	0.82982496	0.249	0.145	8.74E-34
Lgals1	-0.322956181	0.949	0.984	2.64E-33
Cst3	0.430533034	0.993	0.996	3.17E-33
Clec10a	-0.263129933	0.421	0.616	3.38E-33
Ly86	-0.269377861	0.729	0.927	1.31E-32
Hpgd	-0.335104298	0.345	0.52	3.08E-32
Ly6a	0.624052826	0.121	0.041	4.24E-32
Fcgr2b	-0.294642301	0.489	0.681	7.34E-31
Rhoc	-0.259318232	0.609	0.818	1.93E-28
Pltp	-0.327667637	0.932	0.969	3.23E-28
Plin2	-0.314848083	0.843	0.964	3.79E-28
Capg	-0.292686896	0.769	0.918	7.52E-26
Folr2	-0.421699526	0.618	0.749	2.72E-25
Serpinb6a	-0.261665861	0.723	0.896	3.15E-25
Trem2	-0.299978266	0.746	0.882	7.75E-25
Mgl2	-0.391376741	0.196	0.314	3.94E-24
Rcn3	-0.258772839	0.224	0.349	5.17E-24
Gimap6	0.53680199	0.105	0.04	3.17E-23
Jun	-0.355916994	0.648	0.785	1.37E-19
Itgb7	0.445730384	0.107	0.047	2.10E-18
Ccl9	-0.260034709	0.752	0.899	1.29E-16
Eef1b2	0.279313055	0.885	0.961	2.47E-15
Mt1	-0.298129824	0.867	0.962	5.41E-15
Id2	0.591503852	0.414	0.373	2.77E-14
Rnase6	0.493821003	0.123	0.067	3.87E-14
Rpl17	0.305298599	0.886	0.963	4.82E-14
Pf4	-0.333249653	0.864	0.921	7.57E-14
Cbr2	-0.399848861	0.238	0.336	1.29E-13
F13a1	-0.308097536	0.322	0.435	4.39E-13
Nr4a1	0.437141934	0.597	0.596	9.20E-13
Ier2	-0.398508351	0.803	0.854	3.49E-12
H2-Q7	0.545987885	0.188	0.13	8.94E-12
Dusp1	-0.25837723	0.913	0.921	1.10E-11
Cytip	0.657892944	0.292	0.244	2.54E-11
Cstb	-0.259897513	0.83	0.941	5.29E-11
Atf3	-0.252596531	0.806	0.887	6.09E-11
Dusp5	0.533140733	0.288	0.235	6.25E-11
Sub1	0.401520826	0.765	0.879	1.28E-10
Lpl	-0.37733368	0.822	0.867	4.67E-10
Fcna	-0.258283096	0.161	0.241	5.59E-10
S100a11	0.344379091	0.718	0.778	9.92E-10
Coro1a	0.271389304	0.823	0.884	4.44E-09
Btg1	0.329325117	0.73	0.808	1.81E-08
Dusp2	0.343033909	0.305	0.251	1.73E-07
mt-Nd5	0.267664174	0.804	0.914	1.71E-06
Cxcl1	0.320467571	0.336	0.276	3.24E-05
Ccl12	-0.457083234	0.09	0.135	0.000140855
Ppt1	0.271129027	0.419	0.573	0.00030938
Myh9	0.4449625	0.619	0.705	0.000715783
Tmem123	0.259860698	0.286	0.389	0.001184118
Ccl24	-0.256358994	0.129	0.179	0.001217159
Gng10	0.261557554	0.405	0.542	0.012162315
Mmp12	0.412844057	0.211	0.172	0.019405765
Ighm	0.896014794	0.514	0.639	0.023158137
Ifi27l2a	-0.484256707	0.727	0.816	0.023892192
Bcl2a1d	0.463145127	0.426	0.442	0.128748543
Klf2	-0.330468404	0.723	0.792	0.175412528
Bhlhe40	0.32890195	0.115	0.088	0.195215884
Pmaip1	0.354185103	0.173	0.146	0.559862898
Malt1	0.397736466	0.177	0.153	0.679852576
Fnbp1	0.268144575	0.317	0.419	0.707847285
Nr4a2	0.340411571	0.129	0.103	0.725458371
Cd79b	0.407003113	0.153	0.127	0.747459243
Hcst	0.293514477	0.348	0.455	1
Msn	0.319356129	0.658	0.784	1
Stk17b	0.474948716	0.378	0.392	1
Tnfaip3	0.386933035	0.44	0.475	1
Vps37b	0.387327459	0.135	0.115	1
Dock10	0.271367507	0.244	0.314	1
Psmb9	0.310597894	0.398	0.513	1
Id3	0.261535478	0.202	0.18	1
Dcaf7	0.260098194	0.241	0.301	1
Pde4b	0.329180307	0.461	0.501	1
Hnrnph1	0.265160213	0.304	0.381	1
Psmb8	0.303367628	0.723	0.865	1
Tnfsf9	0.299427911	0.218	0.207	1
Naga	0.349470791	0.278	0.344	1
Gm2a	0.473411192	0.547	0.656	1
Itga4	0.254473858	0.27	0.33	1
Plek	0.258190167	0.473	0.602	1
Retnla	-0.983491456	0.229	0.21	1
Tspan13	0.387120733	0.209	0.21	1
Wdfy4	0.279446044	0.196	0.235	1
Rac2	0.261473132	0.678	0.806	1
Hmgb2	0.260178978	0.48	0.534	1
Naaa	0.444899807	0.357	0.443	1
Fus	0.262427042	0.473	0.595	1
Gpr132	0.308876052	0.259	0.266	1
Tor1aip2	0.370191357	0.276	0.331	1
Dennd4a	0.299204797	0.204	0.207	1
Clk1	0.256114733	0.336	0.398	1
mt-Nd3	0.280724265	0.586	0.735	1
Ptprc	0.296820509	0.551	0.708	1
mt-Nd6	0.32201488	0.189	0.194	1
9-Sep	0.33680323	0.455	0.566	1
Ccl8	-0.670283382	0.226	0.244	1
Tor1aip1	0.343389826	0.374	0.447	1
Cnn2	0.308660202	0.549	0.646	1
Bri3bp	0.310883499	0.153	0.159	1
Fam107b	0.293055445	0.14	0.142	1
Rasgef1b	0.26978604	0.242	0.26	1
Ezr	0.313793928	0.205	0.23	1
Ifrd1	0.265107867	0.467	0.558	1
Il7r	0.258442913	0.21	0.226	1
Gm26917	-0.349982139	0.362	0.422	1
Traf1	0.286428862	0.157	0.17	1
Irf8	0.305576603	0.58	0.72	1
Il2rg	0.334826751	0.341	0.393	1
Rtl8c	0.338493075	0.129	0.138	1
