## Supplementary Table 4 for "Weight cycling induces innate immune memory in adipose tissue macrophages"

	p_val	avg_log2FC	pct.1	pct.2	p_val_adj
Fos	1.32E-17	-0.559744871	0.952	0.944	4.09E-13
Tgtp2	4.43E-17	-0.61417496	0.039	0.192	1.37E-12
Nr4a1	6.56E-16	0.561908684	0.828	0.688	2.04E-11
Gbp2b	1.43E-15	-0.600842531	0.011	0.134	4.43E-11
Iigp1	1.30E-14	-0.660153034	0.017	0.137	4.03E-10
Gbp2	8.74E-14	-0.653757751	0.107	0.271	2.71E-09
Ifi47	1.91E-13	-0.627443593	0.23	0.41	5.95E-09
Hspa8	4.86E-13	-0.29791586	0.987	0.992	1.51E-08
Malat1	1.45E-12	0.394997307	0.985	0.988	4.52E-08
Aif1	1.76E-11	-0.427974924	0.757	0.842	5.46E-07
Psmb8	1.96E-11	-0.362402526	0.896	0.95	6.08E-07
Adgre1	5.00E-11	-0.509859536	0.556	0.684	1.55E-06
Serpina3g	7.02E-11	-0.589297175	0.044	0.157	2.18E-06
Fam26f	1.23E-10	-0.52697569	0.254	0.402	3.81E-06
Plin2	1.72E-10	-0.357299253	0.909	0.935	5.33E-06
Slc31a2	1.88E-10	-0.278991126	0.154	0.309	5.82E-06
Dusp5	1.94E-10	0.481405098	0.489	0.341	6.02E-06
H2-K1	3.64E-10	-0.434549591	0.978	0.99	1.13E-05
Fosl2	6.71E-10	0.40010829	0.481	0.343	2.08E-05
Kdm6b	1.05E-09	0.323034593	0.517	0.39	3.26E-05
Zfp36	1.13E-09	-0.299877887	0.941	0.965	3.52E-05
S100a4	1.69E-09	0.319927394	0.887	0.799	5.24E-05
Fcgr4	1.83E-09	-0.527327704	0.32	0.463	5.69E-05
Fcgr1	2.13E-09	-0.375296218	0.478	0.635	6.61E-05
Fgl2	3.07E-09	-0.403202755	0.181	0.314	9.54E-05
Il1b	4.15E-09	0.488915009	0.733	0.607	0.000128716
Cxcl9	5.12E-09	-0.922399936	0.037	0.132	0.000159042
Slamf8	7.15E-09	-0.367721567	0.283	0.423	0.000221928
Txnip	7.55E-09	-0.35412968	0.324	0.474	0.000234483
Ccl8	1.04E-08	-1.963061184	0.052	0.147	0.000324439
S100a6	1.29E-08	0.26581714	0.987	0.945	0.000399919
Cxcr4	1.53E-08	0.347789984	0.28	0.164	0.00047399
Lap3	1.57E-08	-0.263027045	0.167	0.301	0.000487155
C1qb	2.04E-08	-0.741739955	0.481	0.578	0.000632554
Psme2	2.40E-08	-0.286160962	0.828	0.911	0.000745755
Psmb9	3.94E-08	-0.367903745	0.55	0.679	0.0012229
Tbxas1	4.09E-08	-0.262223525	0.25	0.392	0.001270888
C1qa	4.47E-08	-0.939946064	0.433	0.532	0.001386791
AW112010	5.78E-08	-1.121382971	0.309	0.417	0.001793568
Tap1	7.08E-08	-0.331276983	0.33	0.458	0.002197313
Stat1	7.83E-08	-0.505900593	0.328	0.451	0.002432657
Ccr5	1.26E-07	-0.320631596	0.319	0.452	0.003910695
Igfbp4	1.32E-07	-0.331460735	0.13	0.243	0.004093669
Stk17b	1.38E-07	0.376497392	0.626	0.533	0.00428843
Itm2b	2.46E-07	-0.391450261	0.996	0.998	0.007628152
Plaur	3.02E-07	0.4252382	0.537	0.431	0.009365893
C1qc	3.33E-07	-0.963389135	0.481	0.558	0.010343562
H2-Q4	3.94E-07	-0.372247055	0.304	0.42	0.012245574
Lgals3bp	4.92E-07	-0.278340713	0.333	0.471	0.015281731
Vcam1	5.04E-07	-0.276879185	0.039	0.116	0.015644046
Igtp	5.08E-07	-0.285647151	0.128	0.231	0.015762494
Ifi204	6.68E-07	-0.27336406	0.302	0.441	0.020756458
Nptn	7.39E-07	0.324769748	0.622	0.545	0.022961598
Itm2c	8.91E-07	-0.267192792	0.581	0.688	0.02767116
Gbp3	1.07E-06	-0.257908607	0.163	0.267	0.033307189
Fcgr3	1.14E-06	-0.302356508	0.843	0.89	0.035549285
H2-T22	2.47E-06	-0.273663072	0.37	0.479	0.076753925
Cndp2	2.73E-06	-0.28629362	0.519	0.631	0.084904749
Thbs1	5.01E-06	0.458695405	0.3	0.204	0.155420709
Ctsc	5.22E-06	-0.291823311	0.889	0.929	0.161955333
Cytip	6.58E-06	0.254790719	0.713	0.619	0.204470801
Phf11b	7.44E-06	-0.261294881	0.287	0.401	0.230927453
Cxcl16	1.20E-05	-0.258647122	0.389	0.501	0.371413478
Sp140	1.22E-05	-0.250230458	0.393	0.51	0.377805443
Bri3bp	1.28E-05	0.285734683	0.428	0.327	0.396501179
Igf1	1.38E-05	-0.253442342	0.174	0.275	0.427911054
Ifngr1	1.42E-05	0.266125276	0.893	0.906	0.441327798
Rtp4	1.45E-05	-0.268417174	0.257	0.368	0.44920733
Gatm	1.52E-05	-0.267523579	0.109	0.194	0.472335243
Gpr132	1.63E-05	0.263787512	0.589	0.513	0.505084653
Napsa	2.05E-05	0.30089784	0.709	0.598	0.636923784
Agpat4	2.29E-05	0.280479399	0.45	0.353	0.710740359
Ifrd1	2.83E-05	0.422525847	0.57	0.515	0.879202992
Folr2	5.18E-05	-0.431313473	0.089	0.162	1
Dusp1	5.42E-05	-0.282850785	0.933	0.925	1
Mrc1	5.96E-05	-0.254871049	0.361	0.463	1
Tspan3	6.41E-05	-0.29416265	0.198	0.293	1
Ly86	6.67E-05	-0.252493983	0.889	0.925	1
Hpgd	7.66E-05	-0.261276326	0.244	0.354	1
Hspa1a	0.000102889	-0.385521	0.061	0.123	1
Ccl12	0.000181381	-0.719196366	0.054	0.111	1
Ctsb	0.00018387	-0.260369338	0.987	0.99	1
Zbp1	0.000202435	-0.309363085	0.313	0.396	1
Fcgrt	0.000283244	-0.386337128	0.515	0.595	1
Ms4a7	0.000308818	-0.316674733	0.348	0.444	1
Gpcpd1	0.000313033	0.269350145	0.459	0.387	1
Itgal	0.000326648	0.272422132	0.307	0.229	1
Irf1	0.000359012	-0.356755454	0.415	0.5	1
Tnfsf9	0.000375166	0.452555424	0.222	0.153	1
H2-Eb1	0.00043368	-0.25865748	0.743	0.786	1
Rgs1	0.000512388	-0.2951361	0.38	0.474	1
Emilin2	0.000550078	0.250103407	0.481	0.421	1
Msrb1	0.000589046	0.353069	0.763	0.756	1
Blvrb	0.000768186	-0.25716639	0.494	0.569	1
Bst2	0.000783115	-0.289146919	0.665	0.729	1
Ccl2	0.00085218	-0.285727557	0.246	0.328	1
Cfp	0.000880136	-0.275071436	0.648	0.706	1
Ly6a	0.000962817	-0.477343077	0.07	0.123	1
Apoe	0.001303463	-0.376393477	0.863	0.881	1
Rel	0.002120413	0.272083504	0.496	0.452	1
Jun	0.002298481	-0.382500876	0.565	0.626	1
Rhob	0.002413262	-0.322575669	0.457	0.543	1
Ace	0.002784218	0.272894555	0.228	0.165	1
Plac8	0.003162542	0.358066969	0.489	0.419	1
Csrnp1	0.004067239	0.299308303	0.35	0.295	1
Slpi	0.004161666	0.664893628	0.202	0.15	1
Cd81	0.004186074	-0.35329659	0.263	0.323	1
Fn1	0.004709714	0.268643813	0.55	0.476	1
Ear2	0.004863923	0.375007328	0.437	0.367	1
Lpl	0.004960506	-0.325381525	0.62	0.677	1
Id2	0.005853838	0.264038245	0.331	0.275	1
Nfkbiz	0.008720976	0.389922413	0.596	0.575	1
Cd14	0.008775798	0.292081017	0.733	0.738	1
Pf4	0.009916987	-0.370155155	0.315	0.377	1
F10	0.01010477	0.265806633	0.211	0.163	1
Socs3	0.011391487	-0.296055012	0.402	0.471	1
Ifitm6	0.012542207	0.294841808	0.494	0.456	1
Cxcl10	0.013038122	-0.64912755	0.08	0.12	1
Serpinb6a	0.015357731	-0.276634481	0.222	0.272	1
Irf7	0.016981315	-0.324004518	0.311	0.377	1
Selenop	0.020505101	-0.394286373	0.856	0.843	1
Lars2	0.020869016	0.275326818	0.92	0.916	1
Gngt2	0.025375315	0.254410528	0.754	0.761	1
Nfkbia	0.035509941	0.284833269	0.809	0.808	1
Tnfaip3	0.0400121	0.277742324	0.369	0.341	1
Isg15	0.084104941	-0.388839486	0.298	0.341	1
AY036118	0.109043113	0.928546732	0.691	0.737	1
Ccl7	0.113119024	-0.382607293	0.093	0.12	1
Fosb	0.177902888	0.340933676	0.417	0.413	1
