## Supplementary Table 1=6 for "Weight cycling induces innate immune memory in adipose tissue macrophages"

	p_val	avg_log2FC	pct.1	pct.2	p_val_adj
Csrnp1	7.85E-12	0.597729558	0.713	0.538	2.44E-07
Rasgef1b	1.59E-11	0.665569807	0.47	0.268	4.94E-07
Nr4a1	3.16E-11	0.580401446	0.896	0.852	9.80E-07
Nfkbiz	4.52E-11	0.601632706	0.817	0.708	1.40E-06
Tnfaip3	6.27E-10	0.562807204	0.734	0.598	1.95E-05
Ifrd1	5.53E-08	0.450026453	0.731	0.574	0.001716404
Srgn	7.48E-08	0.345392672	0.988	0.978	0.002321453
Ccnl1	2.37E-07	0.358261561	0.754	0.667	0.007360928
Tgif1	3.24E-07	0.41901464	0.544	0.392	0.010057119
Nr4a3	3.63E-07	0.332276385	0.293	0.144	0.011268381
Il1b	5.30E-07	0.709293011	0.757	0.665	0.016455611
Nfkbia	5.95E-07	0.452858819	0.905	0.895	0.018462915
Cd83	2.42E-06	0.438337688	0.876	0.837	0.075183079
Fos	3.24E-06	-0.387075433	0.917	0.945	0.100515038
Marcksl1	3.66E-06	0.524701502	0.772	0.66	0.113719064
Bcl2a1d	4.78E-06	0.42934518	0.852	0.775	0.148468515
Kdm6b	6.32E-06	0.370304168	0.642	0.512	0.196325764
Nfkbib	8.10E-06	0.372842072	0.547	0.411	0.251432191
Fosl2	9.90E-06	0.35233046	0.533	0.397	0.307491398
Malat1	9.92E-06	0.26704094	0.973	0.974	0.308108105
Bcl2a1b	2.28E-05	0.543312365	0.743	0.629	0.706639439
Stat1	2.31E-05	-0.315096727	0.172	0.299	0.716096631
Nfkbid	3.48E-05	0.412073861	0.781	0.682	1
Gpr132	4.80E-05	0.256740099	0.781	0.663	1
Tob2	4.82E-05	0.316579072	0.494	0.371	1
Pim1	8.41E-05	0.29789819	0.891	0.871	1
Zfp36l1	0.000101794	0.384531705	0.728	0.627	1
Plek	0.00017953	0.333435062	0.757	0.663	1
Cysltr1	0.000262883	0.268338081	0.462	0.344	1
Ccnd1	0.000353718	-0.304553528	0.604	0.706	1
Skil	0.000396423	0.270110595	0.263	0.165	1
Upb1	0.000483292	0.384458696	0.346	0.237	1
Egr3	0.000488572	0.310292506	0.337	0.23	1
Btg2	0.000597837	0.257733019	0.938	0.914	1
Fcgr2b	0.000624574	0.269975286	0.707	0.624	1
Gpcpd1	0.000655107	0.260788907	0.47	0.368	1
Pde4b	0.000745748	0.254848631	0.849	0.797	1
Ebi3	0.000942078	0.283729972	0.432	0.33	1
Fosb	0.00130087	0.301606861	0.675	0.584	1
Coq10b	0.001386416	0.258672533	0.58	0.474	1
Il6	0.001544577	0.286760149	0.112	0.053	1
Dusp2	0.001766755	0.400279404	0.642	0.565	1
Traf1	0.002116572	0.364452805	0.686	0.62	1
Id2	0.002556658	0.49595585	0.349	0.263	1
Ccrl2	0.002784133	0.361480658	0.553	0.462	1
Ms4a6b	0.003188555	-0.311473102	0.287	0.373	1
Smpdl3a	0.003345691	-0.327741443	0.553	0.624	1
Bhlhe40	0.003384156	0.29316161	0.571	0.45	1
Tmtc2	0.003562709	0.303142035	0.334	0.254	1
Tnfsf9	0.006167835	0.460106381	0.624	0.548	1
Plac8	0.007058244	-0.415463396	0.163	0.239	1
Id3	0.007878766	0.321881964	0.175	0.108	1
Ccnd3	0.008744138	-0.328016116	0.607	0.656	1
Zc3h12a	0.010090882	0.251117848	0.42	0.344	1
Gm26532	0.010547122	-0.252891646	0.515	0.572	1
AY036118	0.01104992	0.929432925	0.71	0.689	1
Plin2	0.011293348	-0.258209938	0.728	0.83	1
Etv3	0.011741132	0.250956667	0.482	0.404	1
Ms4a4c	0.012781281	-0.348431089	0.391	0.457	1
Dcstamp	0.012786734	0.269859284	0.201	0.136	1
Ptgs2	0.012787001	0.293041917	0.237	0.17	1
Clic4	0.014027249	0.257969023	0.799	0.761	1
Cks2	0.020638466	0.291910293	0.355	0.287	1
Cd14	0.021714274	0.287629656	0.518	0.447	1
Cebpb	0.024948011	0.290003892	0.506	0.433	1
Ltb	0.029606058	-0.278925919	0.109	0.158	1
Areg	0.039166337	0.406922428	0.157	0.11	1
Ly6e	0.054350033	-0.406534781	0.379	0.435	1
Mt1	0.060866004	0.324225471	0.66	0.584	1
Ccl2	0.063812411	0.547488018	0.198	0.148	1
Ctsb	0.077120784	-0.271038072	0.92	0.952	1
Icam1	0.077632067	0.392958885	0.467	0.443	1
Cd24a	0.125958494	0.35142979	0.272	0.239	1
Irf1	0.14449134	0.259000903	0.328	0.289	1
Zfand5	0.177614881	0.261900267	0.737	0.725	1
Apoe	0.179015382	0.286892047	0.148	0.115	1
Tnf	0.186439471	0.406551122	0.5	0.476	1
C1qa	0.207942685	-0.378497443	0.124	0.156	1
Hilpda	0.251014946	0.27960032	0.352	0.335	1
Retnla	0.307162297	-0.338668628	0.234	0.196	1
Fabp4	0.467231644	-0.317487302	0.107	0.12	1
Ctsd	0.509867301	-0.433641678	0.515	0.519	1
Ccl4	0.51878581	0.468958793	0.201	0.184	1
Ccl5	0.573557726	0.557811256	0.109	0.127	1
C1qc	0.658468162	-0.391090547	0.18	0.187	1
Ifitm1	0.785260679	-0.283957189	0.121	0.112	1
Lars2	0.867086859	-0.272554808	0.905	0.928	1
Irf8	0.935429467	0.35288025	0.166	0.17	1
C1qb	0.98151212	-0.60824657	0.26	0.239	1
